# Single-cell profiling of bronchoalveolar cells reveals a Th17 signature in neutrophilic severe equine asthma

**DOI:** 10.1101/2023.07.04.547614

**Authors:** Sophie E. Sage, Tosso Leeb, Vidhya Jagannathan, Vinzenz Gerber

**Affiliations:** Swiss Institute of Equine Medicine, Department of Clinical Veterinary Medicine, Vetsuisse Faculty, University of Bern; Bern, Switzerland; Institute of Genetics, Vetsuisse Faculty, University of Bern; Bern, Switzerland; Clinical Diagnostic Laboratory, Department of Clinical Veterinary Medicine, Vetsuisse Faculty, University of Bern; Bern, Switzerland; Next Generation Sequencing Platform, University of Bern, Bern, Switzerland

## Abstract

Severe equine asthma (SEA) shares clinical and pathological features with human neutrophilic asthma, serving as a rare natural model for this condition. To uncover the elusive immune mechanisms driving SEA, we performed single-cell mRNA sequencing (scRNA-seq) on cryopreserved bronchoalveolar cells from 11 Warmblood horses, five controls and six with SEA. We identified six major cell types, showing significant heterogeneity and novel subtypes. Notably, we observed monocyte-lymphocyte complexes and detected a robust Th17 signature in SEA, with *CXCL13* upregulation in intermediate monocytes. Asthmatic horses exhibited expansion of the B cell population, Th17 polarization of the T cell populations, and dysregulation of genes associated with T cell function. Neutrophils demonstrated enhanced migratory capacity and heightened aptitude for neutrophil extracellular trap formation. These findings provide compelling evidence for a predominant Th17 immune response in neutrophilic SEA, driven by dysregulation of monocyte and T cell genes. The dysregulated genes identified through scRNA-seq have potential as biomarkers and therapeutic targets for SEA and provide insights into human neutrophilic asthma.

**One Sentence Summary:** Single-cell mRNA sequencing identifies a predominant Th17-mediated immune response in severe equine asthma
