## Supplementary material for "Single-cell profiling of bronchoalveolar cells reveals a Th17 signature in neutrophilic severe equine asthma": Supplementary table 1 - Summary metrics of the 12 samples sequenced.xlsx

### Sheet: Sheet1
	A30	A33	A44	C46	C51	A52	A56	A68	C87	C89	C90	C91
Estimated number of cells	5.102	5.609	7.201	6.205	7.91	7.324	7.842	8.085	844	6.915	6.55	6.112
Fraction reads in cells (%)	91.7	89.2	91.0	87.6	93.7	90.6	93.7	89.2	34.6	90.7	76.6	95.1
Mean reads per cell	106.308	98.268	76.638	99.849	78.917	96.844	77.905	95.081	627.77	96.555	93.097	84.021
Median UMIs per cell	2.306	1.801	3.94	1.471	1.912	1.747	1.955	2.087	1.581	1.199	1.662	2.511
Median genes per cell	896	777	1.351	664	778	734	839	814	778	589	699	1.042
Total genes detected	14.464	16.512	17.109	16.513	17.018	17.429	17.05	17.113	14.442	16.13	16.249	17.111
Sequencing saturation (%)	73.8	78.9	59.6	77.2	63.7	78.7	68.8	74.7	86.7	83.2	77.4	60.3
Reads mapped confidently to genome (%)	90.2	91.3	91.6	90.6	90.3	90.8	91.0	89.4	88.0	89.1	90.1	91.0
Reads mapped confidently to exonic regions (%)	48.8	44.9	41.1	42.0	40.1	40.2	40.2	39.4	33.6	46.2	40.8	41.8
Reads mapped confidently to transcriptome (%)	44.4	40.8	37.1	37.7	36.2	36.2	36.1	35.4	29.9	41.7	36.3	37.7
Data generated with CellRanger v6.0 using EqCab 3.0 NCBI annotation release 103 with 3’-UTR regions extended by 2 kb. A: asthmatic horse; C: control horse
