## Supplementary material for "Single-cell profiling of bronchoalveolar cells reveals a Th17 signature in neutrophilic severe equine asthma": Supplementary table 4 - Marker genes for the neutrophil clusters (independent reanalysis).xlsx

### Sheet: Neu0
feature	p_val	avg_log2FC	pct.1	pct.2	p_val_adj	gene
TSC22D3	4.05329e-70	5.05421	0.317	0.199	1.21599e-66	TSC22D3
ZFP36L2	4.40782e-81	4.94858	0.305	0.164	1.32235e-77	ZFP36L2
APOE	3.19186e-29	4.73279	0.349	0.304	9.57557e-26	APOE
LOC100054211	6.46185e-45	4.12958	0.257	0.172	1.93855e-41	LOC100054211
ND2	8.07333e-11	3.91489	0.405	0.351	2.422e-07	ND2
ACSL4	5.01339e-08	3.9131	0.362	0.351	0.000150402	ACSL4
LOC111775970	2.4717e-46	3.71138	0.48	0.323	7.4151e-43	LOC111775970
UBC	6.80407e-11	3.42949	0.436	0.348	2.04122e-07	UBC
PSAP	1.84872e-15	3.29579	0.312	0.294	5.54615e-12	PSAP
FGL2	3.65583e-41	3.22898	0.257	0.205	1.09675e-37	FGL2
JAML	2.5183e-61	2.85648	0.392	0.251	7.5549e-58	JAML
KCTD12	3.04751e-07	2.68953	0.414	0.331	0.000914252	KCTD12
KIAA1551	1.22136e-57	2.62016	0.325	0.2	3.66409e-54	KIAA1551
ALOX5AP	1.84091e-40	2.60316	0.41	0.284	5.52273e-37	ALOX5AP
ARRDC3	2.00767e-70	2.10914	0.376	0.235	6.02301e-67	ARRDC3
DENND3	5.9782e-45	2.08731	0.257	0.18	1.79346e-41	DENND3
JUN	6.36705e-26	2.05293	0.284	0.196	1.91012e-22	JUN
LOC100053579	3.44927e-35	1.78953	0.294	0.259	1.03478e-31	LOC100053579
ADGRE5	1.01203e-14	1.67266	0.388	0.334	3.0361e-11	ADGRE5
VSIR	4.18798e-61	1.60145	0.384	0.245	1.25639e-57	VSIR
RPL37A	1.57213e-21	1.44606	0.307	0.278	4.71639e-18	RPL37A
IVNS1ABP	1.30671e-55	1.2991	0.47	0.288	3.92012e-52	IVNS1ABP
LOC100067649	3.09621e-31	1.28332	0.272	0.206	9.28864e-28	LOC100067649
RPLP2	3.65518e-18	1.27228	0.255	0.233	1.09655e-14	RPLP2
RN18S	4.00297e-69	1.25816	0.483	0.278	1.20089e-65	RN18S
SAT1	1.60177e-72	1.24154	0.262	0.469	4.80531e-69	SAT1
LBR	4.51817e-69	1.22283	0.323	0.205	1.35545e-65	LBR
PGLYRP1	7.18684e-20	1.1877	0.299	0.222	2.15605e-16	PGLYRP1
RETN	7.96361e-11	1.12496	0.28	0.242	2.38908e-07	RETN
KLF2	1.99208e-54	1.09117	0.335	0.218	5.97625e-51	KLF2
NUDT4	3.39722e-64	1.08137	0.283	0.191	1.01917e-60	NUDT4
IER2	3.31596e-11	1.06893	0.29	0.287	9.94787e-08	IER2
ZFP36L1	2.84686e-13	1.03628	0.406	0.342	8.54058e-10	ZFP36L1
COX2	4.79127e-16	1.0298	0.438	0.344	1.43738e-12	COX2
LST1	4.84983e-41	0.954906	0.283	0.219	1.45495e-37	LST1
MT-s-rRNA	3.21177e-34	0.940201	0.477	0.34	9.63532e-31	MT-s-rRNA
SLC43A2	8.41826e-37	0.913526	0.316	0.24	2.52548e-33	SLC43A2
C1QA	3.66389e-21	0.826131	0.415	0.368	1.09917e-17	C1QA
TMSB4X	7.5784e-31	0.726335	0.476	0.348	2.27352e-27	TMSB4X
LOC102148710	1.76534e-21	0.720045	0.4	0.354	5.29602e-18	LOC102148710
KLF6	4.76656e-41	0.69485	0.476	0.319	1.42997e-37	KLF6
RPL37	8.58633e-15	0.651485	0.374	0.355	2.5759e-11	RPL37
MT-l-rRNA	3.50886e-36	0.635309	0.481	0.335	1.05266e-32	MT-l-rRNA
LOC111775969	1.30961e-44	0.633038	0.497	0.332	3.92883e-41	LOC111775969
LOC111771923	6.97807e-62	0.615291	0.51	0.321	2.09342e-58	LOC111771923
FABP5	6.90889e-31	0.475122	0.3	0.262	2.07267e-27	FABP5
RPL35	1.41768e-24	0.402059	0.258	0.234	4.25304e-21	RPL35
BCL6	9.33006e-12	0.384839	0.338	0.33	2.79902e-08	BCL6
RPS20	2.98796e-07	0.366197	0.337	0.348	0.000896389	RPS20
COX1	2.63769e-10	0.336479	0.412	0.348	7.91307e-07	COX1
BRD2	2.70121e-46	0.331522	0.28	0.221	8.10364e-43	BRD2
RPS15A	6.61277e-23	0.326896	0.252	0.243	1.98383e-19	RPS15A
C1QB	3.65436e-30	0.290454	0.271	0.23	1.09631e-26	C1QB
TXNIP	1.43039e-19	0.256644	0.361	0.274	4.29116e-16	TXNIP
TNIP1	3.61848e-08	-0.34976	0.311	0.331	0.000108554	TNIP1
ANTXR2	2.9458e-19	-0.650576	0.284	0.288	8.8374e-16	ANTXR2
JUNB	9.10912e-25	-0.690214	0.276	0.395	2.73274e-21	JUNB
RGS2	1.71453e-22	-0.781573	0.354	0.279	5.14358e-19	RGS2
RBM25	3.36777e-12	-0.803761	0.241	0.259	1.01033e-08	RBM25
ARID5B	2.74675e-08	-0.810694	0.239	0.295	8.24026e-05	ARID5B
LOC100050100	4.94074e-15	-0.818081	0.383	0.319	1.48222e-11	LOC100050100
RABL6	1.21646e-15	-0.837135	0.353	0.332	3.64937e-12	RABL6
DUSP1	3.67625e-19	-0.853105	0.366	0.294	1.10287e-15	DUSP1
PTK2B	4.84018e-12	-0.869098	0.225	0.279	1.45205e-08	PTK2B
LOC100071946	2.35939e-60	-0.893746	0.214	0.446	7.07816e-57	LOC100071946
TLR2	1.04007e-06	-1.05536	0.329	0.418	0.00312021	TLR2
SDCBP	6.97397e-07	-1.17534	0.322	0.339	0.00209219	SDCBP
SOD2	3.01252e-70	-1.18228	0.257	0.458	9.03755e-67	SOD2
KDM7A	1.20622e-24	-1.18779	0.27	0.249	3.61866e-21	KDM7A
CLIP1	2.54869e-16	-1.27764	0.31	0.309	7.64606e-13	CLIP1
B2M	2.41351e-68	-1.42987	0.297	0.51	7.24052e-65	B2M
SPEN	2.83779e-14	-1.51012	0.267	0.269	8.51337e-11	SPEN
NFAT5	7.72735e-09	-1.7838	0.305	0.319	2.3182e-05	NFAT5
LYST	4.88119e-43	-1.95717	0.278	0.214	1.46436e-39	LYST
SNX10	6.51206e-139	-1.96641	0.273	0.566	1.95362e-135	SNX10
IL1RN	1.19218e-90	-2.08835	0.21	0.442	3.57653e-87	IL1RN
C26H21orf91	1.26112e-11	-2.26644	0.224	0.392	3.78336e-08	C26H21orf91
PLAUR	1.09421e-06	-2.30211	0.133	0.286	0.00328263	PLAUR
RAPGEF2	8.87045e-26	-2.40188	0.348	0.316	2.66114e-22	RAPGEF2
ACOD1	8.08254e-116	-2.49575	0.21	0.495	2.42476e-112	ACOD1
SLC2A3	1.04113e-31	-2.55696	0.316	0.242	3.1234e-28	SLC2A3
IFI27	1.64069e-21	-2.58335	0.278	0.271	4.92208e-18	IFI27
CXCL2	2.16044e-15	-2.86047	0.214	0.362	6.48131e-12	CXCL2
BTG2	5.19853e-09	-2.892	0.268	0.354	1.55956e-05	BTG2
GADD45A	5.74463e-35	-3.067	0.187	0.381	1.72339e-31	GADD45A
LOC102149298	6.78235e-08	-3.08149	0.181	0.253	0.000203471	LOC102149298
PLSCR1	1.09515e-52	-3.13095	0.199	0.414	3.28546e-49	PLSCR1
IER3	5.72423e-95	-3.14044	0.149	0.424	1.71727e-91	IER3
GLCCI1	1.9385e-29	-3.25091	0.251	0.218	5.8155e-26	GLCCI1
LYZ	4.73919e-11	-3.26672	0.246	0.25	1.42176e-07	LYZ
CXCL8	1.07587e-45	-3.43034	0.167	0.371	3.22761e-42	CXCL8
APOBEC3Z1B	1.40666e-31	-3.72636	0.135	0.344	4.21998e-28	APOBEC3Z1B
KCNJ2	2.8239e-13	-3.77452	0.264	0.385	8.4717e-10	KCNJ2
LOC106781659	1.61264e-15	-4.17219	0.276	0.252	4.83791e-12	LOC106781659
BIRC3	2.58116e-13	-4.40028	0.181	0.347	7.74347e-10	BIRC3
LOC100630879	2.75165e-16	-4.42455	0.232	0.38	8.25495e-13	LOC100630879
HCAR2	1.57255e-129	-4.90589	0.218	0.504	4.71764e-126	HCAR2
P2RY13	2.22873e-41	-4.974	0.166	0.376	6.68619e-38	P2RY13
IL1B.1	4.58244e-73	-5.25475	0.11	0.39	1.37473e-69	IL1B.1
IFIT3	5.33296e-09	-5.48607	0.182	0.342	1.59989e-05	IFIT3
LOC100071611	6.21879e-28	-5.74109	0.197	0.371	1.86564e-24	LOC100071611
PLAC8	6.37715e-09	-5.87142	0.151	0.323	1.91315e-05	PLAC8
ISG15	1.21276e-29	-5.9091	0.103	0.366	3.63828e-26	ISG15
SAMD9L	8.09547e-18	-6.008	0.22	0.39	2.42864e-14	SAMD9L
IDO1	2.12006e-19	-6.05305	0.146	0.336	6.36018e-16	IDO1
CCL4	7.79642e-40	-6.17059	0.084	0.345	2.33893e-36	CCL4
LOC100146802	9.8784e-07	-6.64554	0.141	0.321	0.00296352	LOC100146802
CASP3	1.18611e-46	-6.67109	0.226	0.419	3.55834e-43	CASP3
G0S2	2.87298e-148	-6.8017	0.058	0.398	8.61893e-145	G0S2
NFKBIA	6.0203e-39	-6.84773	0.199	0.401	1.80609e-35	NFKBIA
TREM1	4.6738e-24	-6.90772	0.27	0.414	1.40214e-20	TREM1
RHOH	7.28882e-08	-6.92421	0.103	0.314	0.000218665	RHOH
IRF1	1.63854e-17	-7.78224	0.186	0.376	4.91562e-14	IRF1
TAGAP	4.56396e-12	-7.87845	0.111	0.33	1.36919e-08	TAGAP
SOCS3	1.77807e-32	-8.06563	0.232	0.397	5.33422e-29	SOCS3
PDE4B	8.24407e-39	-8.63447	0.145	0.381	2.47322e-35	PDE4B
DDX58	3.10197e-40	-10.1264	0.133	0.402	9.30592e-37	DDX58
IL1B	1.94381e-94	-10.4527	0.105	0.386	5.83143e-91	IL1B
PLEK	2.17008e-164	-10.6011	0.116	0.45	6.51023e-161	PLEK
LOC100052081	1.03058e-47	-12.542	0.074	0.355	3.09174e-44	LOC100052081

### Sheet: Neu1
feature	p_val	avg_log2FC	pct.1	pct.2	p_val_adj	gene
HHEX	1.19901e-05	7.73744	0.328	0.13	0.0359704	HHEX
TREM1.1	1.45825e-42	7.59061	0.479	0.283	4.37474e-39	TREM1
TNFAIP3.1	2.43281e-16	7.20935	0.367	0.087	7.29842e-13	TNFAIP3
HCAR2.1	1.30958e-177	5.74444	0.618	0.251	3.92874e-174	HCAR2
G0S2.1	3.26946e-259	5.19622	0.564	0.082	9.80837e-256	G0S2
LOC100056513	3.59753e-10	5.04358	0.276	0.205	1.07926e-06	LOC100056513
IL1B.2	4.7109e-173	4.8652	0.513	0.13	1.41327e-169	IL1B
IL1A	4.37223e-24	4.75201	0.394	0.063	1.31167e-20	IL1A
OLR1	8.5933e-09	4.72147	0.328	0.132	2.57799e-05	OLR1
NUB1.1	3.39211e-10	4.69715	0.31	0.312	1.01763e-06	NUB1
NFKBIA.1	5.95766e-87	4.68663	0.512	0.208	1.7873e-83	NFKBIA
IL1B.1.1	7.41057e-146	4.47962	0.518	0.134	2.22317e-142	IL1B.1
LOC100060591.1	3.1966e-06	4.4695	0.349	0.217	0.00958981	LOC100060591
CCL4.1	2.5246e-58	4.10404	0.448	0.114	7.57379e-55	CCL4
CXCL8.1	7.88845e-112	3.94409	0.501	0.168	2.36654e-108	CXCL8
OSM	7.75526e-11	3.79994	0.291	0.076	2.32658e-07	OSM
PTX3	2.56819e-12	3.79635	0.342	0.078	7.70458e-09	PTX3
LYZ.1	2.96909e-08	3.68408	0.266	0.24	8.90728e-05	LYZ
GADD45A.1	2.95415e-98	3.56336	0.503	0.189	8.86245e-95	GADD45A
NT5C3A.1	9.28644e-06	3.37309	0.288	0.206	0.0278593	NT5C3A
CXCL2.1	3.74336e-55	3.34469	0.478	0.205	1.12301e-51	CXCL2
IER3.1	2.04781e-204	3.31147	0.578	0.16	6.14342e-201	IER3
SOCS3.1	1.41452e-39	3.27695	0.43	0.265	4.24356e-36	SOCS3
BIRC3.1	7.0185e-11	3.09087	0.385	0.213	2.10555e-07	BIRC3
PDE4B.1	1.38102e-41	2.63822	0.424	0.196	4.14305e-38	PDE4B
NFAT5.1	6.83401e-12	2.56564	0.329	0.305	2.0502e-08	NFAT5
PLAUR.1	1.09185e-28	2.50965	0.379	0.136	3.27556e-25	PLAUR
IL1RN.1	5.74604e-124	2.50801	0.535	0.236	1.72381e-120	IL1RN
SLC2A3.1	2.33124e-12	2.38202	0.275	0.279	6.99372e-09	SLC2A3
P2RY13.1	1.7204e-25	2.31432	0.401	0.217	5.16121e-22	P2RY13
RHOH.1	1.19921e-09	2.21724	0.341	0.153	3.59763e-06	RHOH
SPEN.1	2.1335e-10	2.18986	0.273	0.266	6.40049e-07	SPEN
KCNJ2.1	7.49039e-11	2.07239	0.412	0.287	2.24712e-07	KCNJ2
KDM7A.1	6.90817e-25	1.91508	0.247	0.265	2.07245e-21	KDM7A
TOP1.1	3.54427e-09	1.63846	0.267	0.235	1.06328e-05	TOP1
BTG2.1	3.71059e-36	1.58687	0.422	0.263	1.11318e-32	BTG2
DUSP2	3.15704e-15	1.56673	0.356	0.121	9.47113e-12	DUSP2
CASP3.1	4.57385e-14	1.23739	0.261	0.356	1.37216e-10	CASP3
SOD2.1	4.14812e-45	1.23262	0.485	0.304	1.24444e-41	SOD2
PTK2B.1	2.30524e-18	1.07333	0.283	0.24	6.91573e-15	PTK2B
GRN	6.54817e-07	0.932104	0.353	0.357	0.00196445	GRN
BRD2.1	1.95515e-50	0.779057	0.199	0.272	5.86544e-47	BRD2
KLF6.1	7.44687e-36	0.492596	0.288	0.444	2.23406e-32	KLF6
EGR1	5.14051e-30	0.456179	0.374	0.201	1.54215e-26	EGR1
AOAH	1.12792e-16	0.452266	0.318	0.371	3.38376e-13	AOAH
RABL6.1	5.85242e-23	0.45148	0.293	0.365	1.75573e-19	RABL6
COX1.1	2.12472e-08	0.383936	0.339	0.397	6.37416e-05	COX1
HSP90AA1.1	6.3666e-11	0.278486	0.32	0.372	1.90998e-07	HSP90AA1
C1QB.1	7.63751e-36	-0.265529	0.218	0.264	2.29125e-32	C1QB
LOC100050560	2.28069e-12	-0.283633	0.238	0.275	6.84208e-09	LOC100050560
LOC111775969.1	6.11251e-48	-0.284421	0.284	0.47	1.83375e-44	LOC111775969
LOC106781659.1	6.94188e-10	-0.327532	0.276	0.257	2.08256e-06	LOC106781659
RPL37.1	1.2369e-08	-0.37132	0.371	0.361	3.71071e-05	RPL37
TRPM2	3.80227e-16	-0.374796	0.338	0.41	1.14068e-12	TRPM2
TMSB4X.1	1.16863e-06	-0.403285	0.37	0.428	0.0035059	TMSB4X
ADGRE5.1	6.03933e-07	-0.513092	0.358	0.361	0.0018118	ADGRE5
RPS15A.1	1.63871e-19	-0.513462	0.253	0.245	4.91614e-16	RPS15A
RPL35.1	1.10298e-33	-0.655724	0.222	0.256	3.30894e-30	RPL35
SLC43A2.1	4.82516e-50	-0.681242	0.221	0.302	1.44755e-46	SLC43A2
FTL.1	1.50168e-17	-0.703197	0.424	0.32	4.50504e-14	FTL
B2M.1	7.08324e-26	-0.725507	0.52	0.356	2.12497e-22	B2M
LOC102148710.1	4.58112e-21	-0.726088	0.348	0.39	1.37434e-17	LOC102148710
LBR.1	9.13846e-36	-0.755841	0.222	0.28	2.74154e-32	LBR
KLF2.1	7.35904e-61	-0.785677	0.197	0.31	2.20771e-57	KLF2
MT-l-rRNA.1	5.0373e-32	-0.78724	0.306	0.452	1.51119e-28	MT-l-rRNA
IER2.1	3.2479e-07	-0.819359	0.309	0.279	0.00097437	IER2
VSIR.1	7.62311e-20	-0.911037	0.277	0.328	2.28693e-16	VSIR
C1QA.1	8.21097e-23	-0.930224	0.348	0.41	2.46329e-19	C1QA
MT-s-rRNA.1	7.34809e-37	-1.09557	0.307	0.452	2.20443e-33	MT-s-rRNA
TMEM140	1.97669e-41	-1.10324	0.273	0.423	5.93006e-38	TMEM140
RPL37A.1	3.28782e-17	-1.11065	0.294	0.291	9.86347e-14	RPL37A
TNIP1.1	1.20085e-05	-1.11705	0.344	0.311	0.0360256	TNIP1
COX2.1	2.05767e-12	-1.15913	0.333	0.416	6.17301e-09	COX2
LOC100053579.1	1.4436e-08	-1.27879	0.302	0.264	4.33079e-05	LOC100053579
FABP5.1	2.72068e-31	-1.28351	0.257	0.291	8.16205e-28	FABP5
DDX58.1	1.49944e-49	-1.366	0.183	0.313	4.49831e-46	DDX58
ARID5B.1	1.19968e-22	-1.3722	0.263	0.27	3.59903e-19	ARID5B
PIM1	2.39557e-13	-1.41598	0.257	0.214	7.18671e-10	PIM1
SIPA1L1	5.36644e-45	-1.4538	0.178	0.254	1.60993e-41	SIPA1L1
C4BPA.1	1.83368e-08	-1.78937	0.29	0.279	5.50105e-05	C4BPA
KIAA1551.1	2.88936e-44	-1.88854	0.198	0.289	8.66807e-41	KIAA1551
IVNS1ABP.1	1.07027e-68	-1.96679	0.22	0.448	3.21081e-65	IVNS1ABP
ALOX5AP.1	1.29824e-30	-2.06021	0.274	0.377	3.89472e-27	ALOX5AP
IRF7	1.4236e-55	-2.09497	0.158	0.252	4.2708e-52	IRF7
LOC111771923.1	1.43214e-55	-2.14828	0.284	0.471	4.29643e-52	LOC111771923
IFI27.1	5.73039e-28	-2.19478	0.252	0.285	1.71912e-24	IFI27
B3GNT2	4.55524e-62	-2.38387	0.163	0.274	1.36657e-58	B3GNT2
JUN.1	1.08711e-19	-2.42024	0.19	0.26	3.26134e-16	JUN
JAML.1	2.63393e-34	-2.45336	0.262	0.346	7.90179e-31	JAML
RAPGEF2.1	2.99727e-28	-2.51974	0.309	0.342	8.99182e-25	RAPGEF2
TLR2.1	1.31835e-09	-2.7066	0.33	0.395	3.95506e-06	TLR2
PSAP.1	2.34074e-07	-2.76564	0.317	0.296	0.000702221	PSAP
LOC111775970.1	2.38894e-06	-2.97247	0.37	0.412	0.00716682	LOC111775970
LOC100071611.1	5.19533e-80	-3.19406	0.133	0.357	1.5586e-76	LOC100071611
ND2.1	5.08348e-10	-3.23517	0.349	0.39	1.52505e-06	ND2
ZNFX1.1	2.74972e-68	-3.24811	0.208	0.343	8.24916e-65	ZNFX1
ISG15.1	2.31013e-115	-3.37632	0.09	0.307	6.93039e-112	ISG15
LYST.1	1.39313e-32	-3.66972	0.208	0.261	4.1794e-29	LYST
NMI	4.21182e-35	-3.85836	0.218	0.26	1.26355e-31	NMI
ZFP36L2.1	2.94405e-57	-3.89062	0.157	0.266	8.83216e-54	ZFP36L2
ACSL4.1	4.51627e-25	-3.99585	0.3	0.382	1.35488e-21	ACSL4
HERC6	6.04843e-87	-4.04001	0.119	0.256	1.81453e-83	HERC6
APOE.1	1.61251e-21	-4.14126	0.301	0.337	4.83753e-18	APOE
PLAC8.1	3.83089e-86	-4.35432	0.113	0.298	1.14927e-82	PLAC8
TSC22D3.1	3.10505e-57	-4.40668	0.187	0.288	9.31516e-54	TSC22D3
TRIM69.1	2.4974e-50	-4.94997	0.208	0.302	7.49219e-47	TRIM69
SAMD9.1	1.1016e-91	-5.06939	0.174	0.413	3.30479e-88	SAMD9
RBBP6.1	3.56298e-60	-5.29009	0.162	0.293	1.06889e-56	RBBP6
RN18S.1	4.71006e-58	-5.47147	0.246	0.437	1.41302e-54	RN18S
TXNIP.1	3.96257e-79	-6.19789	0.169	0.383	1.18877e-75	TXNIP
ARRDC3.1	1.29131e-84	-6.64808	0.186	0.357	3.87393e-81	ARRDC3
SAMD9L.1	4.73838e-123	-6.80947	0.123	0.393	1.42151e-119	SAMD9L
LOC100630879.1	6.94847e-115	-6.84927	0.124	0.393	2.08454e-111	LOC100630879
RNF213	1.34578e-98	-8.30582	0.088	0.265	4.03735e-95	RNF213
IFIT3.1	7.41692e-132	-9.4132	0.087	0.346	2.22508e-128	IFIT3
IFI6	5.20795e-111	-9.63252	0.11	0.31	1.56239e-107	IFI6

### Sheet: Neu2
feature	p_val	avg_log2FC	pct.1	pct.2	p_val_adj	gene
LOC100059068	5.51419e-98	10.2753	0.426	0.031	1.65426e-94	LOC100059068
WARS	2.50552e-21	8.72908	0.321	0.092	7.51656e-18	WARS
HERC5	1.06437e-84	8.6952	0.438	0.046	3.1931e-81	HERC5
LOC100050797	1.35682e-50	8.55057	0.308	0.062	4.07045e-47	LOC100050797
TRANK1	1.72576e-75	8.52927	0.423	0.055	5.17728e-72	TRANK1
LOC100146802.1	1.53755e-43	8.4242	0.446	0.18	4.61264e-40	LOC100146802
TNFSF10	2.63439e-90	8.34865	0.453	0.081	7.90316e-87	TNFSF10
OGFR	3.1147e-37	8.26692	0.329	0.052	9.34409e-34	OGFR
OAS2	1.56943e-32	8.10565	0.293	0.037	4.70829e-29	OAS2
RNF213.1	5.28275e-149	8.05449	0.597	0.111	1.58482e-145	RNF213
SAMD9L.2	0	7.71212	0.803	0.182	0	SAMD9L
IFI6.1	5.82257e-147	7.67649	0.612	0.154	1.74677e-143	IFI6
IFIT3.2	5.66501e-275	7.51021	0.736	0.144	1.6995e-271	IFIT3
OAS3	1.04736e-63	7.47207	0.421	0.063	3.14209e-60	OAS3
LOC100058990	1.38092e-117	7.02507	0.458	0.044	4.14275e-114	LOC100058990
HSH2D	2.49059e-38	6.94159	0.341	0.074	7.47178e-35	HSH2D
PLAC8.2	1.99002e-196	6.64871	0.647	0.136	5.97005e-193	PLAC8
LOC100630879.2	1.00685e-290	6.35934	0.775	0.189	3.02056e-287	LOC100630879
GBP5	2.14942e-29	6.24445	0.26	0.031	6.44825e-26	GBP5
MX1	1.32824e-66	6.08048	0.402	0.062	3.98473e-63	MX1
ISG15.2	0	6.00406	0.793	0.098	0	ISG15
IFIT5	8.62259e-154	5.96319	0.554	0.064	2.58678e-150	IFIT5
LOC100071611.2	2.72329e-275	5.82112	0.739	0.172	8.16986e-272	LOC100071611
DTX3L	3.07858e-37	5.81261	0.341	0.079	9.23574e-34	DTX3L
LOC105761007	1.21046e-141	5.76378	0.546	0.092	3.63139e-138	LOC105761007
NMI.1	2.36511e-63	5.76002	0.507	0.18	7.09532e-60	NMI
HELZ2	2.74003e-12	5.65344	0.265	0.112	8.22008e-09	HELZ2
ZCCHC2	1.37524e-16	5.38283	0.305	0.106	4.12571e-13	ZCCHC2
MNDA	3.27318e-14	5.37675	0.315	0.155	9.81954e-11	MNDA
SAMD9.2	1.4823e-170	5.1665	0.712	0.242	4.4469e-167	SAMD9
HERC6.1	6.54358e-86	5.13973	0.511	0.137	1.96307e-82	HERC6
TUBA4A	5.32993e-09	4.59049	0.265	0.164	1.59898e-05	TUBA4A
PARP14	1.00553e-57	4.55099	0.439	0.113	3.0166e-54	PARP14
LOC100052508	9.3272e-41	4.49642	0.347	0.066	2.79816e-37	LOC100052508
IRF7.1	2.53666e-81	4.47465	0.505	0.151	7.60999e-78	IRF7
APOBEC3Z1B.1	2.48051e-58	4.47192	0.481	0.183	7.44152e-55	APOBEC3Z1B
DDX58.2	7.37096e-247	4.45256	0.741	0.153	2.21129e-243	DDX58
IDO1.1	9.06093e-68	4.44328	0.482	0.184	2.71828e-64	IDO1
CASP7	1.14013e-14	4.05384	0.272	0.103	3.4204e-11	CASP7
B3GNT2.1	8.39522e-76	3.75817	0.497	0.174	2.51857e-72	B3GNT2
ZNFX1.2	6.05833e-121	3.75193	0.638	0.214	1.8175e-117	ZNFX1
ANXA1	3.69091e-11	3.7245	0.283	0.152	1.10727e-07	ANXA1
RBBP6.2	1.52069e-49	3.72069	0.468	0.196	4.56206e-46	RBBP6
OASL	2.03005e-77	3.70804	0.452	0.088	6.09016e-74	OASL
LOC100052081.1	2.68613e-111	3.48956	0.525	0.141	8.0584e-108	LOC100052081
C26H21orf91.2	5.64718e-37	3.37402	0.493	0.264	1.69416e-33	C26H21orf91
TRIM22	3.82872e-41	3.27728	0.362	0.123	1.14861e-37	TRIM22
PLSCR1.2	2.23549e-54	2.7934	0.509	0.26	6.70647e-51	PLSCR1
TRPM2.1	5.34327e-14	2.76659	0.497	0.36	1.60298e-10	TRPM2
TLR2.2	5.57592e-39	2.70598	0.553	0.329	1.67278e-35	TLR2
STAT1	3.64323e-15	2.66995	0.337	0.122	1.09297e-11	STAT1
IRF1.1	2.6874e-17	2.57274	0.416	0.251	8.06221e-14	IRF1
ACOD1.1	8.78499e-90	2.4002	0.598	0.296	2.6355e-86	ACOD1
TMEM140.1	5.49675e-71	2.36511	0.586	0.322	1.64903e-67	TMEM140
B2M.2	1.20261e-21	2.12024	0.494	0.385	3.60784e-18	B2M
ARID5B.2	1.09549e-05	1.98535	0.345	0.248	0.0328647	ARID5B
CD274	1.13637e-22	1.95544	0.305	0.065	3.40912e-19	CD274
EIF2AK2	5.39019e-27	1.88905	0.288	0.062	1.61706e-23	EIF2AK2
CASP3.2	7.6057e-155	1.80611	0.663	0.24	2.28171e-151	CASP3
TXNIP.2	9.74192e-26	1.77936	0.436	0.285	2.92258e-22	TXNIP
PARP10	1.82994e-15	1.7622	0.256	0.119	5.48982e-12	PARP10
SNX10.1	2.59331e-68	1.71535	0.623	0.374	7.77994e-65	SNX10
BAZ2B	1.78107e-13	1.30613	0.297	0.123	5.34321e-10	BAZ2B
DUSP1.1	1.17981e-08	1.03334	0.257	0.347	3.53944e-05	DUSP1
LOC100071946.1	3.95632e-17	0.878343	0.445	0.306	1.18689e-13	LOC100071946
LOC100050100.1	7.09264e-20	0.868931	0.23	0.381	2.12779e-16	LOC100050100
TAGAP.1	2.48926e-18	0.866231	0.341	0.194	7.46777e-15	TAGAP
BTG2.2	4.80162e-13	0.810507	0.25	0.329	1.44049e-09	BTG2
P2RY13.2	2.69585e-06	0.579883	0.338	0.258	0.00808754	P2RY13
LOC100050560.1	5.34832e-08	0.393691	0.314	0.251	0.00016045	LOC100050560
SIPA1L1.1	1.85904e-06	0.262577	0.337	0.203	0.00557712	SIPA1L1
SLC2A3.2	1.05766e-10	-0.439901	0.191	0.3	3.17299e-07	SLC2A3
TRIM69.2	3.3187e-37	-0.463776	0.482	0.219	9.9561e-34	TRIM69
SLC2A6.1	3.23907e-07	-0.614741	0.319	0.248	0.000971721	SLC2A6
TMSB4X.2	2.53152e-18	-0.696717	0.315	0.434	7.59457e-15	TMSB4X
RNF149	1.60862e-12	-0.732592	0.212	0.309	4.82587e-09	RNF149
TSPO	5.45155e-11	-1.09874	0.296	0.378	1.63547e-07	TSPO
RETN.2	9.39565e-07	-1.15225	0.204	0.275	0.0028187	RETN
LBR.2	1.26912e-13	-1.17661	0.178	0.283	3.80736e-10	LBR
IER3.2	1.73926e-21	-1.46567	0.185	0.318	5.21779e-18	IER3
LOC100053579.2	1.04639e-18	-1.59351	0.193	0.297	3.13917e-15	LOC100053579
DDIT3.1	4.94794e-07	-1.60047	0.293	0.356	0.00148438	DDIT3
NFKBIA.2	4.37515e-11	-1.75967	0.229	0.323	1.31255e-07	NFKBIA
IL1B.3	1.46863e-11	-1.78415	0.189	0.266	4.4059e-08	IL1B
IL1B.1.2	5.3131e-13	-1.87005	0.191	0.271	1.59393e-09	IL1B.1
VSIR.2	2.31652e-23	-1.87032	0.196	0.342	6.94957e-20	VSIR
CXCL2.2	2.5e-16	-1.9228	0.183	0.318	7.5e-13	CXCL2
GADD45A.2	3.56414e-19	-2.11258	0.193	0.312	1.06924e-15	GADD45A
JAML.2	1.30628e-10	-2.22359	0.234	0.341	3.91885e-07	JAML
LST1.1	8.21383e-39	-2.24841	0.14	0.278	2.46415e-35	LST1
G0S2.2	7.79441e-14	-2.34315	0.141	0.258	2.33832e-10	G0S2
PGLYRP1.1	6.2541e-30	-2.37723	0.142	0.289	1.87623e-26	PGLYRP1
UBC.2	8.58919e-08	-2.38642	0.312	0.411	0.000257676	UBC
CXCL8.2	1.00707e-16	-2.45139	0.17	0.299	3.02121e-13	CXCL8
NUDT4.1	1.21581e-05	-2.4567	0.173	0.252	0.0364744	NUDT4
NUB1.2	8.82327e-34	-2.47713	0.508	0.261	2.64698e-30	NUB1
ZFP36L1.1	3.16116e-08	-2.64534	0.32	0.386	9.48348e-05	ZFP36L1
ACSL4.2	2.43735e-07	-2.66964	0.429	0.338	0.000731206	ACSL4
LOC100060591.2	3.42382e-19	-3.21113	0.188	0.277	1.02715e-15	LOC100060591
LOC111775970.2	8.74154e-35	-3.60549	0.25	0.436	2.62246e-31	LOC111775970
GRN.1	1.8704e-10	-3.73963	0.443	0.333	5.61119e-07	GRN
RGS2.2	2.99026e-18	-5.04697	0.251	0.331	8.97079e-15	RGS2
VIM	1.95302e-06	-5.05068	0.318	0.388	0.00585906	VIM
LOC100067649.1	7.00497e-07	-5.89992	0.135	0.264	0.00210149	LOC100067649
FTL.2	2.10673e-46	-5.98842	0.214	0.388	6.32019e-43	FTL
CLIP1.2	3.43715e-12	-6.74224	0.226	0.331	1.03114e-08	CLIP1
TG.2	9.34269e-23	-7.05969	0.179	0.308	2.80281e-19	TG
SQSTM1.1	8.9593e-07	-7.38793	0.191	0.27	0.00268779	SQSTM1
