## Supplementary material for "Single-cell profiling of bronchoalveolar cells reveals a Th17 signature in neutrophilic severe equine asthma": Supplementary table 9 - Differential gene expression analysis Major cell types.xlsx

### Sheet: B cell
logFC	pvalue	padj	gene
1.1527	3.10837e-05	0.0154349	POU2AF1
-1.78735	3.17618e-05	0.0154349	LOC100146699
-2.10325	4.83556e-05	0.0193025	PLAG1
-2.20532	3.69801e-05	0.0165331	MX2
-2.25736	1.18139e-06	0.00205283	MAFF

### Sheet: DC
logFC	pvalue	padj	gene
2.23582	0.000571934	0.0417777	LOC100054370
1.72381	0.000399419	0.0338892	CHCHD10
1.50493	0.000201532	0.0209708	EXOSC5
1.16851	0.000404698	0.0340749	TMEM170A
1.09303	2.07965e-05	0.00409616	BHLHE41
1.0761	1.33707e-05	0.00311402	SLC25A5
1.07224	7.15791e-05	0.0103532	MRPL17
1.04068	0.000275322	0.0264812	UTP18
1.00258	0.000448849	0.0372241	SLAMF8
-1.00871	0.000101492	0.0128673	LOC100050706
-1.35726	0.000287021	0.0270585	PPP3CC
-1.75254	0.000198221	0.0208226	ETS1
-1.87939	0.000690766	0.0491558	MARCO
-2.14563	0.000276095	0.0264812	RSAD2

### Sheet: Mast cell
logFC	pvalue	padj	gene
2.29495	1.65954e-14	1.75446e-10	LYZ
1.44182	0.000244031	0.045768	PTPRB
-1.03186	0.000249031	0.045768	MCOLN2
-1.07829	0.000262701	0.046288	LOC102150964
-1.10825	0.000119391	0.0302999	ZNF414
-1.14965	3.32584e-07	0.000293007	QDPR
-1.20484	5.53184e-06	0.00292413	YBX3
-2.52353	6.14357e-05	0.0191029	ASTE1

### Sheet: MoMa
logFC	pvalue	padj	gene
4.08877	7.00595e-07	9.60169e-05	LOC100060608
3.78923	1.58068e-05	0.0010942	CXCL13
3.2824	0.000142735	0.00547845	LOC100071726
3.11984	0.00273159	0.0405137	LOC111767457
3.0071	0.000136131	0.00528274	SYT4
2.96075	1.56698e-12	1.30506e-09	FABP7
2.56195	0.000407021	0.0115577	LOC100061699
2.064	0.00113656	0.0226205	TFF3
2.02136	0.00153232	0.0276968	PLOD2
1.98305	5.39101e-08	1.15524e-05	LOC106782414
1.77485	0.000329668	0.00985998	CFH
1.72467	0.000826708	0.0181926	OLFM4
1.64463	0.0034639	0.0467732	PPIC
1.60091	4.03876e-07	6.15883e-05	LYZ
1.57324	1.15104e-08	3.03958e-06	DHRS2
1.56759	1.03946e-05	0.000770841	NMUR1
1.50654	0.00163656	0.028533	GPX3
1.47314	0.00193597	0.0320554	LOC100050560
1.38317	0.000340987	0.0100871	ATP10B
1.32596	0.00230888	0.0361768	CHI3L1
1.29505	1.08587e-05	0.000790487	LOC100071548
1.26521	0.00368558	0.0486632	RFTN2
1.25365	9.26131e-06	0.000701204	MFAP3L
1.17388	0.000116828	0.00482784	KLHL13
1.15509	0.00222913	0.0353364	ITGB4
1.15179	5.79421e-05	0.00291786	NDRG1
1.13694	0.00136116	0.0255413	CCDC83
1.12217	0.00267578	0.0398496	LOC111773151
1.09183	2.30805e-05	0.00149637	ADRB1
1.08674	0.000469083	0.0128903	PHOSPHO1
1.0813	3.04615e-06	0.000308231	MAOB
1.06838	2.83835e-06	0.000296473	TNIP3
1.03323	0.000399582	0.011415	TLR1
1.0144	7.17626e-05	0.00334903	TUBG2
1.00446	0.000466053	0.0128723	MS4A7
-1.31281	0.000707139	0.0162576	LOC102147555
-1.48371	0.00130693	0.0248248	EMB
-1.92548	4.51473e-05	0.00246874	LOC100051986
-2.2166	0.0031494	0.044055	LOC100147522

### Sheet: Neutrophil
logFC	pvalue	padj	gene
2.38823	0.000194381	0.0117811	LOC100055052
1.56295	0.00140189	0.0446049	CHI3L1
1.55466	8.45152e-06	0.00128235	GYG1
1.45465	0.000600483	0.0257719	LOC102149955
1.39947	0.000203119	0.0119867	LOC111776188
1.38864	0.00104329	0.0372807	GMIP
1.36394	7.3113e-06	0.00119241	LOC100070893
1.35259	0.000192286	0.0117334	PEAK3
1.26978	1.05507e-05	0.00147874	LOC106781891
1.2669	0.000214031	0.0122603	TMCC1
1.2621	0.000390365	0.0196768	MAPK13
1.19872	0.000538266	0.0237845	LPCAT2
1.08148	1.74927e-05	0.00206459	RNF149
-1.07187	0.000326755	0.0175508	SOD1
-1.09136	9.45737e-05	0.00684134	SEL1L
-1.11084	0.000828278	0.0314816	NFKB1
-1.11257	0.00140952	0.0446762	TFEC
-1.11868	0.000195883	0.0117924	ND4L
-1.12428	0.00142108	0.0447266	SPATS2L
-1.1321	0.00152268	0.0461048	RABEP1
-1.13335	0.00172994	0.0495767	SMARCA2
-1.14145	0.000109023	0.00764012	LOC100630393
-1.14637	0.000505146	0.0226558	DMXL2
-1.15718	0.000309888	0.0169494	ITGB1
-1.17093	0.000537319	0.0237845	NDUFA13
-1.17944	0.00140196	0.0446049	ZNF644
-1.18114	0.000952727	0.0348038	GALNT3
-1.19255	0.00169826	0.0494277	ZC3H12C
-1.19997	0.000360093	0.0188019	ACP5
-1.21508	0.00109155	0.037804	NARS
-1.22334	0.00033882	0.0180906	CORO1B
-1.22442	0.000355004	0.0188019	C10H19orf33
-1.22582	0.00146554	0.0451149	PSMD1
-1.22945	0.00168698	0.0494277	ETV3
-1.23281	0.00117274	0.039547	CTNNA1
-1.23423	0.00172199	0.0495298	MRC1
-1.25559	0.000986958	0.0355543	SLC39A10
-1.25865	0.000718719	0.0281525	ATP2B4
-1.26945	3.75717e-05	0.00325293	C5H1orf54
-1.28912	5.65672e-05	0.00453043	GPNMB
-1.28957	4.90248e-05	0.00407178	EPSTI1
-1.29656	0.000622452	0.0262131	SCARB2
-1.30622	0.000365142	0.0189325	TFRC
-1.31432	0.0014783	0.0452571	IER3IP1
-1.3308	0.000396813	0.0197745	PRKX
-1.33292	0.000908766	0.0337173	AARS
-1.34047	6.02242e-05	0.00478063	AHNAK
-1.34888	3.31497e-06	0.000691519	LOC100071401
-1.35557	0.00118874	0.0398866	CCDC107
-1.35933	0.000821527	0.0313579	DRAM2
-1.36144	2.70473e-05	0.00263711	CD84
-1.37223	0.00061557	0.0260456	LOC100061057
-1.37291	2.79351e-05	0.00269439	TXNRD1
-1.37489	7.80876e-05	0.00583705	LGALS3BP
-1.37676	0.00128771	0.0418017	SLAMF7
-1.388	7.57849e-05	0.00571253	EPB41L2
-1.38913	3.12696e-05	0.00283321	VPS13C
-1.4038	0.000155679	0.0101191	SULF2
-1.41616	0.0011105	0.0381653	ANGPTL4
-1.4162	9.88529e-08	6.33365e-05	GIMAP6
-1.42822	0.000113863	0.00779656	TLNRD1
-1.43987	0.00105995	0.0372807	TRPS1
-1.44221	5.44955e-05	0.00448117	LOC100057107
-1.45782	9.32403e-06	0.00134898	MACF1
-1.4601	0.000105868	0.00747746	AIG1
-1.46767	0.000909628	0.0337173	CADM1
-1.46913	0.00149476	0.0454509	LY9
-1.46918	6.41706e-05	0.00497054	RBBP8
-1.46926	0.000732722	0.0284525	ARHGAP12
-1.47236	7.04855e-05	0.00536698	IFIH1
-1.47494	0.000568802	0.0245296	CLASP2
-1.48487	0.00146165	0.0451149	LOC102148440
-1.48655	2.62514e-05	0.00261877	NCOR2
-1.50268	0.00116688	0.039499	CCDC84
-1.50368	0.00119615	0.0398866	EMILIN2
-1.51669	0.00140229	0.0446049	ARHGAP18
-1.52197	0.000939381	0.0345338	RRP1B
-1.5249	0.000646904	0.0267407	LHFPL2
-1.52768	0.000692115	0.0277155	APLP2
-1.53119	0.00164066	0.0488926	TRIM38
-1.53803	0.000548233	0.0239886	CCL5
-1.54343	0.00127857	0.0418017	RAP1GDS1
-1.54831	0.000606413	0.0257797	PPID
-1.54994	0.00169281	0.0494277	LOC100146487
-1.55166	0.00105818	0.0372807	SLFN5
-1.57207	0.000629229	0.0263747	GSR
-1.57404	6.49837e-06	0.00114295	PEA15
-1.57523	0.00152655	0.0461048	KDELR1
-1.58122	0.000900211	0.0337173	MAFB
-1.58695	0.000924028	0.0341092	LOC100056988
-1.614	1.18831e-05	0.00156752	GOLGA4
-1.63426	0.000206818	0.0121252	CPM
-1.63491	0.000465435	0.0217399	DPYSL2
-1.63523	2.36688e-05	0.00249776	MITF
-1.63747	0.00070436	0.0280805	ELOVL5
-1.64011	8.54974e-05	0.00628616	TNS3
-1.64206	0.000286673	0.0159718	DARS
-1.64236	1.57411e-06	0.000415286	LOC100147160
-1.64578	0.000392658	0.0196768	EHD4
-1.65	1.32684e-06	0.00037193	BOD1L1
-1.65913	1.63933e-05	0.00196105	TTC14
-1.67007	0.000323343	0.0174722	ST3GAL1
-1.67287	5.4953e-05	0.00448117	SLC11A2
-1.67886	0.000412263	0.0202064	ACP2
-1.6805	0.000390346	0.0196768	NAA25
-1.68405	0.000164571	0.0104132	PUM3
-1.69231	0.00162715	0.0488145	RAB12
-1.6924	0.00145583	0.0451149	EOGT
-1.69244	0.00146862	0.0451149	TIMM10
-1.69413	4.89723e-05	0.00407178	MALT1
-1.70269	9.66749e-07	0.000279734	LOC106781059
-1.71424	1.30489e-05	0.00168742	EMP3
-1.71435	0.000188929	0.0116661	ARL5C
-1.71982	0.000133473	0.0089347	LOC100057398
-1.73381	0.000557134	0.0242597	LIMD1
-1.73663	0.00165704	0.0492175	LOC111770661
-1.75451	8.72058e-06	0.00128235	ND6
-1.75694	2.28033e-07	9.21321e-05	RHOQ
-1.75932	0.000382143	0.0196768	KMT2A
-1.7653	7.06024e-05	0.00536698	AKT3
-1.77198	0.000392278	0.0196768	HTR7
-1.77476	0.00105268	0.0372807	SLC8A1
-1.78171	0.00106398	0.0372807	SDC4
-1.78766	8.82786e-08	6.09122e-05	LOC100054260
-1.78837	0.000301089	0.0165691	ITGAV
-1.79323	0.000170048	0.0106667	IL17RC
-1.80193	0.00144413	0.0451149	NR4A1
-1.80558	0.00124071	0.041067	CCDC50
-1.8281	9.06269e-05	0.00660913	OTUD4
-1.82817	0.00162339	0.0488145	MRPS26
-1.83104	0.000357936	0.0188019	ABI3
-1.8347	0.00129087	0.0418017	FOXO1
-1.84064	4.7291e-05	0.00400189	CTTNBP2NL
-1.8465	0.00108855	0.037804	OCSTAMP
-1.8637	0.000658667	0.026883	TP53I3
-1.86696	1.32519e-05	0.00168742	POU2F2
-1.86979	0.0002936	0.0162568	SPIRE1
-1.87332	0.000684528	0.0275621	LOC100054321
-1.87462	0.00141666	0.0447266	VASH1
-1.88209	0.00139177	0.0446049	IL4I1
-1.88834	0.000102098	0.00726839	LOC102149605
-1.89265	2.45126e-05	0.00253176	PDLIM4
-1.89629	0.000313477	0.0170418	ANKRD22
-1.92801	0.000415651	0.0202064	CTSW
-1.9295	1.97165e-05	0.00221876	CLIC4
-1.94428	2.60347e-06	0.000596451	PMEPA1
-1.96824	6.17462e-05	0.00485845	FAM129B
-1.97478	0.000498781	0.0224827	KCNQ1
-1.9748	0.0012674	0.0416624	SMIM4
-1.97756	2.96392e-05	0.00276219	GNGT2
-1.98926	6.675e-07	0.000206465	CTNND1
-1.9912	2.12295e-07	9.21321e-05	ZFHX3
-1.99134	2.41754e-06	0.00058609	FYN
-1.99786	1.84833e-07	8.72605e-05	TMEM189
-2.00709	3.70367e-06	0.000722215	ATP1B1
-2.0535	0.000813986	0.0312028	DUSP22
-2.05413	6.41896e-07	0.000206465	GFM1
-2.06342	4.26675e-05	0.00364503	MX2
-2.06527	8.04945e-05	0.00596724	IBTK
-2.07573	0.000243323	0.013653	NRP2
-2.09335	0.000485112	0.0223152	GRB10
-2.10302	0.000145994	0.00962915	HABP4
-2.11187	0.000212743	0.0122603	MCOLN2
-2.12192	7.51827e-06	0.00120427	EMP1
-2.12823	2.34598e-09	3.00621e-06	LARP4
-2.14084	0.000492443	0.0224766	FAM186B
-2.14086	0.000716967	0.0281525	CCDC6
-2.14585	2.56973e-05	0.00261877	PLPP2
-2.1541	0.00146809	0.0451149	LOC100058017
-2.1818	0.000200868	0.0119867	RAB39A
-2.18298	0.000467758	0.0217399	C3H16orf74
-2.18303	0.000467589	0.0217399	CERS6
-2.19063	0.00102636	0.0368259	ABCA6
-2.1971	2.62753e-05	0.00261877	SPRED1
-2.22119	8.65603e-06	0.00128235	FAM149A
-2.23653	0.00120144	0.0399147	SBF2
-2.24024	1.33564e-05	0.00168742	CD8A
-2.25938	8.56217e-06	0.00128235	PHF6
-2.27006	0.00148924	0.0454369	CDC25B
-2.28017	5.84111e-06	0.00106928	CMPK2
-2.30905	1.8219e-07	8.72605e-05	MCF2L
-2.31071	8.4017e-06	0.00128235	NUPR1
-2.34061	4.12921e-07	0.000148156	NR1H3
-2.36479	1.80308e-05	0.00210047	AMPD3
-2.36661	6.4279e-05	0.00497054	CREB5
-2.37705	0.000160387	0.0103501	JUP
-2.39346	2.00356e-05	0.00221876	CD80
-2.41186	6.42838e-06	0.00114295	OSBPL1A
-2.43429	3.77151e-05	0.00325293	ANK3
-2.43469	1.13065e-05	0.00151484	SPATA5
-2.5165	0.000493633	0.0224766	ARHGEF3
-2.51793	1.15215e-07	6.88987e-05	RSAD2
-2.52133	4.73192e-06	0.000884278	GYPC
-2.52134	2.88144e-05	0.00274963	RAD51B
-2.5292	4.03206e-09	4.01862e-06	DST
-2.53958	8.18008e-15	3.66877e-11	MTSS1
-2.53963	2.23851e-06	0.000557761	LOC111775957
-2.54532	1.99591e-05	0.00221876	LOC102148185
-2.55493	3.82883e-06	0.000730736	PHTF1
-2.5618	0.000115518	0.00785	AIM2
-2.57689	1.07787e-05	0.00148746	LOC100053687
-2.61264	6.49862e-07	0.000206465	SLC7A11
-2.61664	2.21962e-05	0.0023868	CYSLTR2
-2.63129	2.98652e-07	0.000111621	RFTN1
-2.63991	0.000360526	0.0188019	PRRG4
-2.6488	1.30345e-08	1.06291e-05	PLEKHA1
-2.66899	0.000233007	0.0132283	INPP4B
-2.71067	7.12236e-06	0.00119241	MFSD2A
-2.72199	1.02174e-05	0.00145476	FN1
-2.78654	0.000391262	0.0196768	LOC111768455
-2.80063	0.000605071	0.0257797	TBC1D4
-2.82735	0.000416743	0.0202064	CST7
-2.87611	9.82337e-05	0.00704925	RORA
-2.88952	0.000164687	0.0104132	SATB1
-2.96176	2.00474e-09	2.99708e-06	SUGCT
-3.08984	5.03275e-07	0.00017363	C3AR1
-3.1352	0.00163344	0.0488399	SLC16A9
-3.30977	0.000202842	0.0119867	FBXO32
-3.46915	2.73924e-09	3.07137e-06	TUBA1A

### Sheet: T cell
logFC	pvalue	padj	gene
3.90889	1.40097e-05	0.000151257	TSPAN7
3.78774	9.72156e-06	0.000110534	IL17F
3.06805	6.86889e-09	2.62069e-07	LOC102148245
2.97282	0.00139297	0.00632531	LOC102147726
2.82414	0.000303779	0.0018891	IL21
2.62315	8.89619e-07	1.58427e-05	VSIG10
2.60901	0.000155944	0.00109847	LOC100071726
2.52612	3.49883e-07	7.26956e-06	LOC100072143
2.42573	1.08967e-12	1.60032e-10	QPCT
2.40109	4.41914e-05	0.000391768	IL26
2.38766	1.66974e-06	2.66785e-05	CHST2
2.34157	0.000775648	0.00395987	LOC111767457
2.33808	9.52298e-06	0.00010896	IL17A
1.97965	4.55218e-06	5.95896e-05	GSTA4
1.81878	0.000967618	0.0047223	PGLYRP1
1.80304	4.49191e-12	5.41099e-10	TOX2
1.79362	9.76376e-06	0.00011077	PPFIBP1
1.74872	2.71888e-07	5.93668e-06	S1PR5
1.66506	0.00202943	0.00851565	OLFM4
1.66432	2.46084e-07	5.48497e-06	C12H11orf96
1.6453	0.0150751	0.0406183	DQA.1
1.63552	2.69e-07	5.88562e-06	ITGB8
1.57993	3.36629e-07	7.02139e-06	TCF4
1.56418	4.28919e-06	5.71235e-05	RETN
1.55741	5.51635e-10	3.26745e-08	UST
1.55536	2.4515e-05	0.000240462	SCG5
1.55312	2.01957e-09	9.41381e-08	TRIB1
1.54521	2.3861e-10	1.5889e-08	SV2C
1.54242	0.0012043	0.0056273	EPN2
1.53053	4.63082e-06	6.03978e-05	FABP7
1.49358	0.00025211	0.00163711	BTBD3
1.48944	0.000199681	0.0013481	LYZ
1.46119	2.17361e-06	3.27326e-05	RALGPS2
1.45354	4.58938e-05	0.000404296	MSRB3
1.45026	2.49685e-07	5.54218e-06	LOC102150664
1.39108	5.27052e-05	0.000454223	C15H2orf50
1.37319	4.20845e-07	8.3864e-06	VDR
1.35226	1.28441e-05	0.000140655	CRLF2
1.33813	6.95875e-11	5.82849e-09	LOC111774797
1.32535	0.000433135	0.00247002	TCEA3
1.28474	0.000158467	0.00111272	ZDHHC2
1.26109	1.38637e-06	2.27363e-05	CTLA4
1.25356	0.000216023	0.00144029	ESPN
1.23755	6.46795e-05	0.000537126	CCL20
1.2234	4.48408e-06	5.89863e-05	CXHXorf21
1.22215	3.77108e-07	7.65715e-06	NECTIN1
1.21361	2.0347e-06	3.11628e-05	TRIM44
1.20751	1.26801e-06	2.11657e-05	LOC102148397
1.20531	7.68093e-10	4.2667e-08	MTBP
1.19708	0.000745212	0.00383937	DQB.1
1.19525	5.97474e-05	0.000504372	LOC100060770
1.18169	9.49245e-05	0.000729001	TNFSF8
1.17389	5.28794e-05	0.000454992	CALY
1.16812	1.47185e-05	0.000158012	HLF
1.16282	0.00604201	0.0199006	ILT11B
1.13835	0.000148852	0.00105615	C28H12orf75
1.1381	2.34703e-13	3.95528e-11	LOC100065392
1.11134	3.95719e-07	7.95967e-06	SESN3
1.10706	3.99031e-08	1.15e-06	APPL2
1.08538	0.000142782	0.00101983	KIAA0825
1.08228	2.07845e-10	1.44695e-08	GADD45G
1.07531	1.04239e-06	1.80832e-05	MAF
1.07312	1.46382e-06	2.36707e-05	ASPHD2
1.07047	0.00265954	0.0104444	EMP1
1.0584	0.0100071	0.0294097	TNFRSF4
1.05397	1.68219e-10	1.21039e-08	MAP1LC3A
1.05034	0.00376729	0.013682	GNG4
1.04707	2.02239e-06	3.10187e-05	CERS6
1.04392	0.0108427	0.0313329	SOGA3
1.0379	4.42581e-08	1.2586e-06	PTPN13
1.03505	0.00171455	0.0074601	LOC102148029
1.02703	3.08022e-06	4.35086e-05	GNG11
1.02641	4.21951e-09	1.74234e-07	SESTD1
1.01549	0.00760404	0.0238023	NRCAM
1.01183	0.000970819	0.00473049	ZC3H12C
1.00982	0.00251207	0.00997109	FADS1
1.00756	6.09802e-06	7.59185e-05	FURIN
-1.09774	0.000189686	0.00129613	LOC111773915
-1.11861	0.00371847	0.0135367	LRRN4CL
-1.19576	0.00133106	0.0060959	LOC100147522
-2.0552	0.00247477	0.00988157	LOC111775934
