## Supplementary material for "Single-cell profiling of bronchoalveolar cells reveals a Th17 signature in neutrophilic severe equine asthma": Supplementary table 10 - Differential gene expression analysis Neutrophils.xlsx

### Sheet: Neu0
logFC	pvalue	padj	gene
1.95012	0.00095267	0.0149165	PTGS2
1.93746	0.000320114	0.00595	MSL1
1.92622	0.00240862	0.0297821	S100A9
1.80112	0.00217681	0.0277496	GIT2
1.73266	0.000930638	0.0147317	WAS
1.57839	1.50073e-06	8.00668e-05	GYG1
1.32157	0.00236386	0.02961	PHF21A
1.25725	1.72686e-05	0.000585303	RETN
1.24238	1.0164e-05	0.000385296	LOC100070893
1.24015	0.00374397	0.0422996	IER5L
1.21101	0.00151291	0.0207557	MAPK13
1.19961	0.00113051	0.0167887	TBC1D14
1.13657	0.00428438	0.0462296	AFTPH
1.13426	0.00122778	0.0173394	RNF44
1.05211	7.69715e-05	0.0019283	CDA
1.05034	0.00223038	0.028183	CASC3
1.04407	0.00172823	0.0229448	RSBN1L
1.03496	0.00255513	0.0313248	CDK12
1.02078	0.00451487	0.0483544	FOXO3
1.0186	0.000220513	0.00447394	NFE2
-1.02461	0.0027799	0.0332319	MSR1
-1.02914	1.21043e-13	6.97451e-11	RPS27A
-1.03053	6.51921e-05	0.00167695	ISG15
-1.05015	0.000783936	0.0128325	CCL5
-1.06167	2.45237e-05	0.000793852	TG
-1.10791	1.18734e-06	6.70728e-05	MIF
-1.10847	1.01037e-05	0.000385296	MAML2
-1.11132	0.0011138	0.0166262	ZC3H12C
-1.11571	0.000865917	0.0139369	TXNRD1
-1.16197	0.00154576	0.0210063	SPATS2L
-1.16289	0.000118091	0.0026789	LOC100052888
-1.16442	0.000692417	0.0115309	TFRC
-1.17656	1.15278e-08	1.66058e-06	MAPK6
-1.17844	9.8039e-05	0.00229634	EPSTI1
-1.19305	1.31561e-06	7.28897e-05	MNDA
-1.1983	7.38905e-06	0.000322543	KLF10
-1.2005	0.000515045	0.00915954	SCPEP1
-1.20092	4.81716e-18	1.38782e-14	CYBB
-1.22041	9.75548e-07	5.73583e-05	LGALS1
-1.26918	0.000644483	0.010969	TGIF1
-1.28265	0.0010068	0.0152662	KBTBD7
-1.28625	6.10437e-05	0.00162913	PRNP
-1.30759	1.00228e-07	1.00839e-05	CD74
-1.3263	5.47599e-09	1.03689e-06	DRB
-1.33444	8.12885e-08	9.36769e-06	FNIP2
-1.34611	9.22801e-08	1.00839e-05	LOC100147160
-1.35804	0.00265594	0.0320157	S100A4
-1.3626	0.00290933	0.0343515	VGF
-1.41788	5.00308e-06	0.000228792	ARL5B
-1.43981	6.9181e-09	1.17241e-06	CD68
-1.44554	0.00237908	0.0296716	S100A6
-1.45464	5.48851e-07	3.76485e-05	CTSB
-1.45905	0.00367464	0.0416797	SIK1
-1.46259	9.49175e-08	1.00839e-05	LOC100066253
-1.46832	0.000974258	0.0150701	CDKN1A
-1.50586	0.000353163	0.00652219	LOC100057107
-1.51228	5.45722e-05	0.00148323	SLFN5
-1.51262	2.18438e-07	1.76673e-05	NSMAF
-1.5215	7.51607e-05	0.00189946	LGMN
-1.53049	2.6096e-10	7.51826e-08	CTSD
-1.56334	0.000177886	0.0037408	MX2
-1.58715	3.51692e-06	0.000163423	GPNMB
-1.59594	3.49231e-05	0.00105909	MACF1
-1.62148	1.31507e-05	0.000467742	CD84
-1.72217	1.30026e-16	1.87303e-13	AHNAK
-1.84216	1.4426e-07	1.25944e-05	GOLGA4
-1.92798	1.39378e-05	0.000489694	NR4A3
-1.97021	0.00292798	0.0344307	SRXN1
-2.05581	5.80435e-07	3.80053e-05	LOC102149605
-2.34343	7.97353e-07	4.99386e-05	NYAP2
-2.6748	0.000581421	0.0100304	CCL20

### Sheet: Neu1
logFC	pvalue	padj	gene
2.2628	0.000141437	0.0317671	PTGS2
-1.03299	4.09046e-05	0.0151742	HSPA8
-1.1538	3.30059e-06	0.00317187	KLF2
-1.18416	8.88658e-05	0.0233684	TGIF1
-1.22925	1.38841e-05	0.00800559	ISG15
-1.25035	6.84367e-05	0.0219226	TXN
-1.61532	0.000170418	0.035094	LOC100054113

### Sheet: Neu2
logFC	pvalue	padj	gene
1.69836	7.20389e-05	0.025907	LOC100051962
1.04583	1.52747e-06	0.00312619	ADGRE5
