## Supplementary material for "Single-cell profiling of bronchoalveolar cells reveals a Th17 signature in neutrophilic severe equine asthma": Supplementary table 11 - Differential gene expression analysis T cells.xlsx

### Sheet: T0
logFC	pvalue	padj	gene
3.01876	0.00015601	0.00130184	CALD1
2.5866	0.00369553	0.0142821	LOC100071726
2.56334	0.000238234	0.00181297	BTBD16
2.15733	0.00284284	0.0117567	LOC111767457
1.92502	0.0144802	0.040437	LOC111773429
1.89922	4.44457e-06	7.63087e-05	LIMCH1
1.87396	3.02969e-05	0.000353344	RETN
1.81811	4.24655e-06	7.3809e-05	GPX7
1.80492	1.27436e-07	3.88818e-06	QPCT
1.768	0.00770474	0.025043	DQA.1
1.75494	0.00246375	0.0105429	CHML
1.63955	0.00221867	0.00974377	GNG4
1.61896	3.69972e-05	0.00041527	LYZ
1.6161	6.30177e-07	1.49288e-05	E2F3
1.61156	4.92192e-07	1.20961e-05	TOX2
1.57401	0.000612999	0.00370393	CHN1
1.56705	4.99145e-05	0.00052275	FABP7
1.5639	7.69311e-05	0.00073536	USP27X
1.56074	3.16633e-05	0.000367108	LOC100050560
1.50742	0.0120835	0.0352732	CSF2
1.50074	0.00867616	0.0273699	LOC100070893
1.49386	0.00401092	0.0151971	LOC100630227
1.4925	0.00704474	0.0233728	LOC102147467
1.48313	0.0172151	0.0461898	LOC100062789
1.39206	5.62817e-05	0.000575369	ADTRP
1.38274	0.0033239	0.0132266	TMIGD2
1.37492	0.00714013	0.0235811	CSF3R
1.33204	0.0088686	0.0277902	JAKMIP2
1.30042	0.00334528	0.0133042	PTX3
1.28238	0.00775133	0.0251446	SOGA3
1.27845	0.000915967	0.00503169	CXCL2
1.26035	0.000196595	0.00156245	KLRF1
1.25937	0.0031802	0.0128184	KIAA0408
1.2569	0.0115735	0.0341283	FADS1
1.2565	0.000259034	0.00192517	DQB.1
1.25498	6.40482e-05	0.00063373	LOC100630858
1.20969	0.000433251	0.002837	LOC111770796
1.1917	0.000333097	0.00233155	CLEC4E
1.17843	0.000268364	0.00197221	SLC1A2
1.17138	0.00155271	0.00741276	FGF13
1.1702	0.00828226	0.0263617	F2RL2
1.16894	1.58781e-05	0.000213478	CDCA7L
1.16001	0.00129772	0.00651172	RNF217
1.15731	0.000389097	0.00262281	DUSP26
1.15524	0.0015378	0.00736038	GPR141
1.14688	2.36576e-06	4.48356e-05	NCAPG
1.14404	4.76166e-07	1.17609e-05	MFHAS1
1.13493	0.00271468	0.0113505	GSN
1.0948	0.00261736	0.011042	MRAS
1.07996	7.71881e-12	8.26835e-10	SLAMF1
1.07071	0.000989901	0.00531634	CYSLTR1
1.07047	0.00466256	0.0170741	CXCR2
1.05073	0.000253	0.001892	LOC111769261
1.04185	0.0183757	0.0484465	LOC100066851
1.03529	0.00209646	0.00934445	CENPF
1.01844	0.000327428	0.00229993	ABHD15
1.0175	0.00331739	0.0132199	NUBPL
1.01731	0.000725538	0.00420598	KIF18A
1.01584	0.00614763	0.021095	LOC100054381
1.00909	0.00476154	0.0173199	DENND2C
1.00388	0.00931988	0.0288556	LOC100065466
1.00112	2.01382e-07	5.71936e-06	MAP1LC3A
-1.14364	0.00209825	0.00934822	MLANA
-1.27604	0.0155485	0.0426946	LOC100052638

### Sheet: T1
logFC	pvalue	padj	gene
2.89136	1.996e-09	6.5392e-08	QPCT
2.74394	0.000287277	0.00173312	VSIG10
2.5775	0.00237615	0.00962807	LOC100071726
2.4839	7.53467e-08	1.56285e-06	IL26
2.41954	3.60325e-10	1.43752e-08	LOC102148245
2.3152	2.32702e-06	2.99396e-05	LOC100072143
2.2402	8.67506e-05	0.000642359	IL21
2.22268	9.75208e-08	1.96112e-06	NECTIN1
2.22186	0.000671512	0.00345319	GSTA4
2.21977	0.00232458	0.00946868	LOC111767457
2.20813	0.00592773	0.0198877	LOC100060608
2.10913	0.000143781	0.000971617	AGMO
2.05685	2.86533e-07	4.88787e-06	ESPN
2.05074	0.000198138	0.00126558	CSF3R
2.0287	4.05893e-05	0.000337755	IL17A
1.91658	5.69026e-09	1.66075e-07	NCALD
1.88344	1.76592e-05	0.000168975	C12H11orf96
1.87958	0.000120035	0.000841688	EMP1
1.87537	0.00888197	0.0274791	CD1B1
1.84473	0.00603949	0.0201874	CADM1
1.82815	0.0148598	0.0410104	DQA.1
1.82738	1.36755e-10	6.23528e-09	LYZ
1.82419	0.0031047	0.0119339	OLFM4
1.7983	0.0136076	0.0383027	ZNF436
1.78564	0.00202468	0.00848102	FABP7
1.78265	0.000644632	0.00335155	SPDL1
1.78178	1.22353e-05	0.0001234	CHST2
1.74715	0.000210686	0.00133367	CKAP4
1.74336	9.07179e-06	9.5996e-05	DOLPP1
1.667	0.000123835	0.000862226	BTBD3
1.66235	0.000755216	0.00381035	LOC106782289
1.64414	9.34823e-09	2.52709e-07	MTBP
1.63652	0.000175667	0.0011441	DIP2C
1.60515	2.84678e-19	7.82391e-17	SESN3
1.58828	0.000508914	0.00275901	KIAA1217
1.58805	0.000308745	0.0018413	NRCAM
1.57603	1.02388e-19	3.10522e-17	LOC100065392
1.56829	4.31328e-05	0.00035563	REPIN1
1.55718	3.7979e-08	8.59873e-07	CLIC2
1.55126	7.89388e-24	4.339e-21	TOX2
1.51242	1.48139e-05	0.000145985	ITGB8
1.50315	0.0144253	0.0400684	LOC102150278
1.50252	4.88308e-14	5.19496e-12	C12H11orf24
1.4896	6.17479e-05	0.000481809	C15H2orf50
1.48147	2.94451e-15	3.99082e-13	NAB1
1.48075	4.50767e-05	0.000369089	UST
1.47793	6.17415e-06	6.83301e-05	MSRB3
1.47303	0.011296	0.0330953	FADS1
1.47084	5.73699e-11	2.80999e-09	MPZL2
1.4642	3.43788e-06	4.17867e-05	SCG5
1.46351	2.13308e-14	2.48291e-12	APPL2
1.45605	0.00111039	0.00526141	RETN
1.4543	1.21972e-10	5.58698e-09	TRIM44
1.44875	1.07074e-18	2.4077e-16	SV2C
1.44494	9.16474e-10	3.35837e-08	VDR
1.44385	6.95072e-08	1.45085e-06	RALGPS2
1.42651	2.04035e-06	2.67735e-05	LOC111770956
1.42466	9.44113e-13	6.81829e-11	ABHD8
1.39862	9.93414e-06	0.000103695	CAD
1.38134	0.005042	0.0175468	ASPHD2
1.37024	4.97079e-06	5.66602e-05	TNFSF8
1.36182	0.00707387	0.0229397	LOC102148029
1.35212	3.97995e-10	1.56883e-08	HS3ST3B1
1.33487	1.84676e-17	3.38368e-15	PPARG
1.31809	3.31378e-05	0.000287602	LOC111773878
1.31197	2.37013e-13	2.07523e-11	TRIB1
1.30943	5.13706e-11	2.56697e-09	DUSP6
1.27083	8.02988e-08	1.65861e-06	GDPD5
1.26951	1.08358e-05	0.000111444	TREM1
1.26127	0.00163936	0.00716319	CXCR2
1.25457	3.99764e-06	4.68449e-05	CHP2
1.25006	6.90094e-05	0.000528876	PTPRS
1.24473	0.000423628	0.00238146	P3H3
1.23418	2.08462e-08	5.01831e-07	SETBP1
1.23171	0.000348875	0.00202807	ZC3H12C
1.22341	1.79621e-11	1.00405e-09	HLF
1.21381	9.29191e-06	9.79064e-05	PPFIBP1
1.20677	1.8076e-09	6.00148e-08	CD109
1.20531	0.00390364	0.0143153	EPN2
1.20373	3.00067e-10	1.2422e-08	SMIM3
1.20335	4.75405e-05	0.000385545	CHST7
1.19668	0.00755668	0.0242431	HASPIN
1.1925	1.68852e-05	0.000163466	CXXC5
1.19218	1.31647e-05	0.000131435	TCF4
1.18761	0.0102592	0.0307988	NR2F6
1.17757	0.0133297	0.0377782	ZBTB39
1.17056	0.000102145	0.000736605	FAM117B
1.16801	0.0104945	0.0312748	LOC100071601
1.16589	0.00766372	0.0245229	ARMC6
1.16199	5.07262e-05	0.000406714	ANKRD50
1.16142	0.000111648	0.00079186	C28H12orf75
1.15169	0.00934237	0.0286971	LOC111773548
1.14609	2.78848e-05	0.000246994	CC2D1A
1.14384	0.00136274	0.00622194	LOC111768797
1.1382	0.000822234	0.00409036	DQB.1
1.13757	7.00155e-07	1.08749e-05	LOC100071893
1.13091	2.20052e-08	5.25963e-07	FURIN
1.12589	0.0109167	0.0322321	LOC111769064
1.12301	0.000378185	0.00217166	LRRC1
1.12214	0.00192477	0.0081453	BCAT1
1.12163	0.00420879	0.0151866	LOC106781017
1.11054	8.13562e-09	2.23594e-07	PHC1
1.10059	5.07769e-24	2.95521e-21	S1PR2
1.10004	0.00404739	0.0147224	BBS1
1.09613	0.000199705	0.00127309	IER5L
1.09355	3.39798e-07	5.70791e-06	LOC102150554
1.09017	5.48165e-08	1.18418e-06	CST7
1.08961	2.37745e-09	7.63718e-08	C16H3orf58
1.08856	9.42244e-05	0.000687923	PLXNA1
1.08833	8.00902e-09	2.20728e-07	PGLYRP2
1.08773	3.81301e-06	4.51674e-05	SLC17A5
1.08603	0.00234513	0.00953669	GNG11
1.08425	0.017867	0.0474191	LOC106783400
1.0842	0.0123678	0.0356237	STOML1
1.08108	4.45592e-07	7.22736e-06	PTPN13
1.08065	2.97824e-07	5.063e-06	CRLF2
1.07925	2.31351e-14	2.66161e-12	ICK
1.07195	2.38657e-07	4.23166e-06	BCAR3
1.06345	1.25404e-14	1.55094e-12	ZEB2
1.0627	0.00295939	0.0114734	CLIP2
1.05999	0.000814865	0.0040616	RAD54B
1.0593	3.5129e-11	1.8293e-09	LOC111768039
1.05716	1.27833e-09	4.50101e-08	FAM46A
1.05649	4.40116e-07	7.16381e-06	MAP1LC3A
1.05593	0.000457788	0.00253319	OCRL
1.05333	0.00104727	0.00500084	BICDL2
1.04893	0.000167857	0.00110492	LOC100056687
1.04357	0.000199478	0.00127249	DNMBP
1.04324	0.000504155	0.00273771	UNC119B
1.04281	0.00154384	0.00686504	FHIT
1.04003	3.12274e-11	1.67915e-09	MAF
1.03773	0.000483539	0.00264756	ZHX3
1.03738	2.7034e-08	6.32328e-07	SESTD1
1.03736	1.70262e-05	0.00016467	PEX26
1.03399	1.63403e-05	0.000158969	GNA11
1.02952	0.0010974	0.00520501	ACAD11
1.02681	1.89759e-14	2.26202e-12	NCR3
1.02373	0.0105917	0.0314906	SPP1
1.01649	0.000767658	0.00386659	GINS1
1.0121	5.3218e-07	8.47889e-06	PTGFRN
1.00776	0.0172218	0.04606	TCEA3
1.00679	0.00145343	0.00655135	LOC100064842
1.00676	0.00835676	0.0261983	PEX12
1.00642	6.98628e-06	7.62938e-05	PQLC3
1.00602	6.27452e-10	2.36046e-08	RAB11FIP4
1.00601	6.59882e-10	2.46372e-08	RUNX1
1.00192	0.00066066	0.00340803	GPAM
1.00002	2.33597e-05	0.000213803	NUDT6
-1.01734	0.0180089	0.0477312	SAMD12
-1.02955	0.000454952	0.00252315	LOC106783321
-1.03103	0.00253351	0.0101584	ZSWIM5
-1.05237	0.0134036	0.0379117	KLRD1
-1.07683	0.000174718	0.00114103	ID3
-1.07821	0.00285722	0.0111516	MCTP2
-1.08008	0.0178464	0.0473893	SAMD3
-1.08084	0.000302911	0.00181417	LOC102147819
-1.08533	0.0036074	0.0134482	MPP6
-1.09201	0.00193859	0.00818506	FSD1L
-1.10148	0.00128971	0.00592678	PROK2
-1.1036	1.38736e-06	1.92518e-05	DST
-1.10964	2.20832e-05	0.000204007	LOC102147467
-1.11872	1.20516e-07	2.34722e-06	CHN2
-1.1455	0.00668154	0.0218825	MTSS1
-1.15093	1.00736e-05	0.000104914	LOC111771974
-1.16303	1.46671e-07	2.79069e-06	HACD1
-1.16922	1.68684e-06	2.27379e-05	SLC41A2
-1.18844	7.3719e-06	7.99755e-05	GPR155
-1.19697	9.32013e-08	1.88575e-06	RASAL2
-1.20443	9.56321e-06	0.000100444	ANKH
-1.23938	0.000163954	0.00108288	KANSL1L
-1.24127	7.74645e-12	4.81096e-10	GALNT3
-1.24132	0.00137596	0.00626687	PRRG4
-1.24237	3.22761e-06	3.95043e-05	LOC102147617
-1.25549	7.90478e-06	8.5196e-05	SCML4
-1.27647	0.00012638	0.000875635	LOC111773218
-1.29117	0.000342299	0.00199985	ESR1
-1.29567	5.55974e-07	8.82955e-06	LOC102150964
-1.31062	2.05803e-05	0.000192277	ACKR3
-1.34889	1.42772e-06	1.9674e-05	ATP8B4
-1.35243	0.00471821	0.0166662	LOC100629820
-1.35841	1.19226e-10	5.51224e-09	ANK3
-1.35978	9.40418e-05	0.000687186	ZBTB16
-1.37511	0.000261879	0.00160237	HAVCR2
-1.37963	1.13391e-05	0.000115778	OXCT1
-1.39175	0.00670404	0.0219272	LOC111768977
-1.46118	3.67553e-05	0.00031135	EEA1
-1.48285	7.25176e-05	0.000551915	LOC111776187
-1.53839	0.000129963	0.000892954	LOC100067916
-1.54902	4.84118e-05	0.00039101	EOMES
-1.56974	1.16007e-06	1.65148e-05	COBLL1
-1.5748	4.27409e-17	7.68871e-15	ZNF683
-1.61648	8.44692e-08	1.73273e-06	RAB38
-1.65484	6.64872e-05	0.000513124	RRAS2
-1.81097	0.000564624	0.0029986	ITGA6
-1.94062	0.00167614	0.00727994	LOC100147522
-1.9834	2.51729e-05	0.000226419	XCL1
-1.9858	1.88756e-24	1.24276e-21	TUBA1A
-2.12693	3.5128e-10	1.40711e-08	SLFN12
-2.14682	3.36515e-11	1.77965e-09	IL18R1
-2.168	7.7669e-09	2.16229e-07	LOC102150071
-2.24464	1.7121e-05	0.000165425	ADIRF

### Sheet: T2
logFC	pvalue	padj	gene
3.46246	0.000384986	0.00392868	LOC102147726
3.15282	0.00211322	0.014172	S1PR5
2.90172	0.00020865	0.00246088	LOC111767457
2.54623	0.00208439	0.0140647	LOC100071726
2.22091	0.00402084	0.0229014	NPY
1.8223	0.00464304	0.0256427	OLFM4
1.70018	9.95723e-05	0.00134193	FABP7
1.6875	1.0514e-06	3.26923e-05	ZNF853
1.68337	2.07956e-06	5.79414e-05	TSEN2
1.67116	0.00994003	0.0443523	QPCT
1.57726	0.000561928	0.00521399	LOC111776200
1.52005	3.59168e-05	0.000572827	LOC111769261
1.5052	2.06643e-06	5.79009e-05	LIPE
1.49094	4.95651e-07	1.73111e-05	LOC100050560
1.39532	0.0105328	0.0459838	CTLA4
1.3861	0.000106301	0.00141341	TRIB1
1.33688	5.13886e-05	0.000781785	TOM1L2
1.3259	0.00409537	0.0232657	ZNF436
1.32028	0.000274348	0.00303712	DQB.1
1.28952	0.00547715	0.0288517	FADS1
1.26135	0.00142474	0.0105699	DUSP4
1.25776	0.00915314	0.041858	TRAM1L1
1.22242	0.00273718	0.0173372	LOC102148675
1.21987	0.0114685	0.0487179	LYZ
1.20685	0.00463894	0.0256344	ZCCHC24
1.19685	0.000856194	0.00726483	KIAA1671
1.19656	0.000858362	0.00727079	ENPP5
1.19447	0.0108762	0.0469664	LOC100054397
1.18271	0.000193872	0.00231382	CDR2
1.17907	0.00740387	0.0359642	CDCA7L
1.17296	0.0035757	0.0211241	PTPN14
1.13701	1.05446e-10	9.59561e-09	RGS2
1.13439	0.00282519	0.0177522	LOC100069083
1.121	2.61184e-06	6.94552e-05	DUSP7
1.10442	0.000259107	0.0028975	FAM161B
1.09775	0.000603016	0.00551034	CHPF
1.09078	0.00995122	0.0443823	TRPM2
1.07326	0.000279938	0.0030921	EXT1
1.07326	0.000192517	0.00230347	HIC1
1.06298	0.000590605	0.00540426	UBASH3B
1.06175	1.20795e-05	0.00023877	LOC111770331
1.05668	0.00846032	0.0396468	NUDT12
1.02872	0.00060331	0.00551034	CXHXorf40B
1.02869	0.00427663	0.0239808	SLC9A9
1.0104	5.01629e-05	0.000765486	RASGRP3
1.00652	0.00429419	0.0240373	CCL15
1.00479	0.00199267	0.0136031	DNAJC16
1.00463	0.00199621	0.013616	GINS1
-1.19539	0.000414012	0.00411894	TBC1D32

### Sheet: T3
logFC	pvalue	padj	gene
4.30137	0.000299466	0.00454122	LOC102147726
3.46846	0.00688272	0.04202	LOC100052742
2.67094	0.00105304	0.0115164	LOC100071726
2.39212	0.00435869	0.0310736	LOC111767457
2.31833	0.00570222	0.0372045	BTBD16
2.10614	0.00297094	0.0240536	CHN1
1.86432	0.00310075	0.0244986	GPR15
1.84337	0.00437266	0.0311177	DQA.1
1.83423	0.00648367	0.0406525	LOC100051986
1.78715	0.000552649	0.00708628	RETN
1.71827	0.00842456	0.0485448	OLFM4
1.62095	3.24971e-05	0.000817597	MSRB3
1.59592	0.00364383	0.0272549	IL17A
1.58137	7.16276e-05	0.00154131	LYZ
1.56985	0.00413084	0.0298013	TCEA3
1.54025	0.00199651	0.0180994	ASPHD2
1.5368	0.000380163	0.00538772	IL1R1
1.47816	0.00194647	0.0177445	LOC100067445
1.37589	0.0040902	0.029563	LOC100629820
1.3586	0.00303268	0.0242437	QPCT
1.34771	0.00652286	0.0407765	SOX4
1.3264	3.23388e-06	0.000128876	DQB.1
1.31352	0.00150869	0.0147765	IRF8
1.29322	0.00213683	0.0189797	ANGPTL4
1.28557	0.000925763	0.010505	GNG11
1.23772	0.000548419	0.00705019	KIAA0825
1.21881	0.000110073	0.00210491	KIF18A
1.17584	8.1068e-06	0.000269227	ACTA2
1.12462	0.008668	0.0494329	SLBP2
1.12456	0.000841006	0.0097222	TMEM176B
1.08827	0.000204558	0.00342522	GPR27
1.07576	0.0051715	0.0346261	BTBD3
1.05046	0.00032448	0.00480355	TRIB1
1.04291	0.00819406	0.0477412	PIGA
1.03499	0.00428341	0.0307019	ANKS3
1.02928	0.00363442	0.0272377	CA9
1.01392	0.000669478	0.00822528	HARS2
1.00711	0.00339909	0.0260702	DAPK2
1.00113	1.19852e-06	5.42767e-05	ERF
1.00025	0.00491229	0.0334962	EGLN3
-1.09756	0.00628462	0.0398306	CCR8
-1.69581	0.00183443	0.0169855	FAM3B

### Sheet: T4
logFC	pvalue	padj	gene
3.30469	0.000527424	0.00788113	LOC102147726
3.1142	4.76499e-05	0.00127242	IL17A
2.8766	0.000537615	0.00802131	BLK
2.4833	0.000565954	0.00831885	JCHAIN
2.47358	5.02343e-06	0.000200221	RHEX
2.46522	0.000510677	0.0076772	LOC100071726
2.14698	5.41455e-05	0.00141163	LOC111774797
2.05967	2.25341e-05	0.000699827	TCF4
2.00994	0.00610417	0.0451973	CHST2
1.96534	0.000579737	0.00843386	FOXP3
1.86477	0.004611	0.0370228	IL1B
1.74598	2.18357e-06	9.65741e-05	LYZ
1.64613	0.000228758	0.0043004	LOC100054397
1.61052	8.77227e-05	0.00210939	CXCL2
1.57776	5.03231e-06	0.000200221	MSC
1.56475	0.00352055	0.030811	SOGA3
1.56364	0.00448122	0.0362849	LOC100060770
1.55724	3.77576e-05	0.00106231	CCL20
1.53148	0.000352594	0.00598142	LOC111773429
1.50957	0.00632011	0.0462774	LOC111767906
1.4642	4.49999e-05	0.00122814	TXNDC15
1.45066	2.04307e-13	4.60016e-11	CTLA4
1.43257	2.38452e-05	0.000731377	IGSF6
1.4083	0.000116511	0.00257414	CARMIL2
1.39191	0.00296247	0.0275838	TCEA3
1.39181	0.0022965	0.0230049	NFKBID
1.30474	0.00625753	0.045921	SGCB
1.28645	0.000320486	0.0055508	LOC100072669
1.28633	0.000348343	0.00591944	DCUN1D2
1.25889	1.68385e-08	1.34531e-06	SAMD1
1.25815	0.00190325	0.0203184	LOC100054211
1.23764	0.00396119	0.033342	ZFP69
1.23674	0.000680741	0.00940702	C13H16orf52
1.21855	0.000490905	0.00748214	PLCD4
1.21737	0.00161855	0.0180575	LOC111775364
1.20945	0.00224783	0.0227935	SCG5
1.20935	0.00481206	0.038118	RXFP4
1.14733	0.00170818	0.0186994	CD93
1.14486	0.0048287	0.0381787	ZNF202
1.1427	5.05941e-05	0.00132954	C25H9orf116
1.11719	6.42863e-05	0.00161997	CD1E1
1.11437	0.000837016	0.0110564	G0S2
1.10409	0.00461239	0.0370228	TMEM229B
1.10401	0.00461524	0.0370228	SLC25A17
1.08939	2.5084e-05	0.000757644	IGFLR1
1.08548	0.000107281	0.0024433	TRIB1
1.08002	0.000594423	0.00859701	PANK4
1.07688	0.00353605	0.0309193	IL1RN
1.07508	0.00426836	0.035151	TOX2
1.0733	1.74342e-05	0.00056078	EIPR1
1.06647	0.000128817	0.00275041	ADAMTSL4
1.06636	9.69345e-05	0.00227013	LOC100052427
1.04395	0.00359175	0.0311751	WDR24
1.02015	0.000112836	0.00252339	PTPN7
1.01748	0.0050014	0.0392626	B4GALNT4
1.01718	0.00255406	0.0246768	FXYD6
1.01003	0.00184954	0.0199167	C28H12orf75
-1.04157	0.00403495	0.0337621	LOC102148229
-1.0585	0.0028375	0.0266709	LOC100147522
-1.19843	0.000545514	0.00811007	SLFN12
-1.55265	0.00548453	0.041893	NDRG2
-2.09643	0.000376584	0.00624928	PCLO

### Sheet: T5
logFC	pvalue	padj	gene
2.81239	0.00028531	0.0142258	CTLA4
2.33789	3.89463e-06	0.000428923	TRIB1
2.18375	0.00101186	0.0372827	TCF4
2.02298	4.18329e-08	8.38498e-06	LYZ
2.00712	0.000823075	0.0317264	SOGA3
1.63018	0.000345256	0.0164769	LOC100050560
1.55488	0.00120134	0.0420973	TMEM164
1.51803	0.000170364	0.0100434	LOC111769808
1.50896	0.000486283	0.0213009	YPEL2
1.42608	0.00116655	0.0413117	CD93
1.34404	0.00102321	0.0372896	LOC111769185
1.27124	0.00153843	0.0491023	RGS2
1.26742	0.000157978	0.00948056	ADAMTSL4
1.257	0.000500297	0.0217055	GPR132
1.21367	0.00141877	0.0465014	FLT3
1.19439	0.0014291	0.0465014	SCN8A
1.19099	0.000746038	0.0293207	GNLY
1.17318	0.000276909	0.0138759	LOC102148763
1.16046	1.4918e-06	0.000180131	MAF
1.1392	8.91425e-05	0.00595591	NSMCE3
1.07619	1.40894e-05	0.00132707	BRAF
1.06714	0.00142615	0.0465014	LOC111768320
1.05982	0.000425193	0.019195	GLCCI1
1.05702	4.24671e-05	0.00315263	HCAR2
1.05119	0.00138737	0.0457374	DAAM1
1.02101	0.000160671	0.00952807	SNX10
1.0207	1.41687e-06	0.000175307	SESN3
1.00291	2.88104e-06	0.000324424	DGKA
-1.07166	0.000207318	0.0114817	TUBA1A
-1.47234	1.80532e-05	0.00161724	LOC100147522

### Sheet: T6
logFC	pvalue	padj	gene
1.66554	0.000107534	0.0123083	PSMB7
1.62453	0.000578468	0.0453573	SCAND1
1.57493	5.45598e-05	0.00705593	CST3
1.51386	5.71746e-05	0.00721568	EIF3I
1.48664	0.000616848	0.0468818	PPP4C
1.44991	0.000402482	0.0342833	SF3B5
1.43577	0.000369444	0.0322713	ANP32A
1.42703	6.05305e-05	0.00753453	RTRAF
1.3777	0.000273013	0.0251728	BRK1
1.35936	0.000334517	0.0297421	MRPL52
1.31573	5.72443e-05	0.00721568	SEC61B
1.30214	0.000619229	0.0468818	PSMB6
1.2823	0.000228207	0.0218509	TPM4
1.28229	9.11053e-05	0.0108003	SPCS3
1.26017	0.000191977	0.0189278	RPL36AL
1.25675	0.00011279	0.0126199	UBXN1
1.19043	0.00051904	0.0416823	KDELR2
1.18908	0.000214874	0.0208283	MCM5
1.15468	0.000235493	0.0223337	SEC11C
1.13933	0.000483935	0.0401586	LSM5
1.1214	1.27127e-10	1.26593e-07	RPL10
1.11936	0.000215436	0.0208283	ATP6V1G1
1.11478	0.000280038	0.0255837	SSR2
1.07474	0.000465904	0.0390042	PTPN2
1.05909	0.000493015	0.040194	PARK7
1.05908	0.000182098	0.0181333	SNRPD3
1.05899	0.000493571	0.040194	NDUFA11
1.05334	6.80573e-08	2.33695e-05	RPL23A
1.04981	3.71718e-05	0.00528795	SSR4
1.02686	4.65673e-05	0.00635229	SNRPD2
