## Supplementary material for "Single-cell profiling of bronchoalveolar cells reveals a Th17 signature in neutrophilic severe equine asthma": Supplementary table 13 - Differential gene expression analysis Dendritic cells.xlsx

### Sheet: DC0
logFC	pvalue	padj	gene
1.02463	2.2769e-05	0.00592583	GLRX2
-1.07711	0.000404403	0.0367914	IRF7
-1.3697	0.000180215	0.0225832	SNX19
-1.46468	0.000442833	0.0384172	CCL8
-1.58588	0.000560207	0.0457741	CKS2
-1.76355	0.000607619	0.0479746	NUSAP1
