## Supplementary material for "Single-cell profiling of bronchoalveolar cells reveals a Th17 signature in neutrophilic severe equine asthma": Supplementary table 14 - Characteristics of the cell suspensions subject to scRNA-seq.xlsx

### Sheet: Sheet1
Characteristics of the cell suspensions subjet to scRNA-seq
Batch1	1	1	1	1	2	2	2	2	3	3	3	3
Horse ID	A44	A51	A56	A91	A30	A33	A87	A89	A46	A52	A68	A90
Control (C)/SEA	SEA	C	SEA	C	SEA	SEA	C	C	C	SEA	SEA	C
Cell viability2 prior to loading into the ChromiumTM Controller	84.6%	90.3%	93.3%	89.9%	75.2%	80.9%	88.2%	86.3%	87.5%	91.4%	74.4%	88.5%
Viable cell concentration2 prior to loading into the ChromiumTM Controller (cells/µL)	1100	1100	1100	1100	1100	1100	1100	1100	1100	1100	1100	1000
Total volume of cell suspension loaded into the ChromiumTM Controller (µL)	12	12	12	12	12	12	12	12	12	12	12	13.2
Total number of viable cells2 loaded into the ChromiumTM Controller	13200	13200	13200	13200	13200	13200	13200	13200	13200	13200	13200	13200
Targeted cell number	8000	8000	8000	8000	8000	8000	8000	8000	8000	8000	8000	8000
1 Random allocation of samples into batches with sample() function in R.
2 Cell count and viability were determined with a CASY Cell Counter & Analyzer (OMNI Life Science)
